# Nematicidal and antifeedant activity of ethyl acetate extracts from culture filtrates of *Arabidopsis thaliana* fungal endophytes

**DOI:** 10.1101/2025.01.14.632913

**Authors:** Sandra Díaz-González, María Fe Andrés, Carlos González-Sanz, Soledad Sacristán, Azucena González-Coloma

## Abstract

Endophytic fungi produce a diverse range of bioactive secondary metabolites with potential applications in biopesticide development. This study investigates the nematicidal and antifeedant properties of ethyl acetate extracts from endophytic fungi isolated from wild *Arabidopsis thaliana* populations in Spain. The extracts were tested against the plant-parasitic nematode *Meloidogyne javanica*, and two common insect pests, *Myzus persicae* and *Spodoptera littoralis*. Nine of the 13 extracts demonstrated significant nematicidal and/or antifeedant activity, indicating their potential as biopesticides. The active extracts were derived from six genera: *Alternaria* (3 isolates), *Dydimella* (1), *Dothiora* (1), *Pleiochaeta* (1), *Penicillium* (1), and *Fusarium* (2). Five extracts exhibited nematicidal activity above 90%, with three reducing the total number of *M. javanica* second-stage juveniles hatched from egg masses by 22–37%. Four extracts showed strong settling inhibition (>70%) against *M. persicae*, and three exhibited feeding inhibition against *S. littoralis*. Chemical analysis by GC-MS and LC-MS revealed a wide array of unique secondary metabolites in the active extracts, reflecting substantial chemical diversity, regardless of the fungal origin. This study highlights the potential of fungal endophytes from *A. thaliana* as sources of novel biopesticides, paving the way for future research focused on harnessing these fungi for biopesticide development.
