## Supplementary Tables for "Nematicidal and antifeedant activity of ethyl acetate extracts from culture filtrates of *Arabidopsis thaliana* fungal endophytes"

### Sheet: Supp. Table S1
Supplementary Table S1.Extraction yields of the culture filtrates of different isolates.
Isolate ID	Genus / Species	Yield (mg/mL of culture filtrate)	Standard deviation
10006	Penicillium solitum	6.85185	1.2
10010	Cladosporium cladosporioides	3.31034	0.2
10013	Didymella macrostoma	3.08776	0.03752
10027	Fusarium citricola	3.60563	0.7265
10033	Alternaria sp.	3.2913	0.358753
10034	Alternaria terricola	2.57627	0.958789
10050	Fusarium spartum	8.2	1.254
10062	Penicillium sp.	7.83333	1.02
10070	Alternaria alternata	5.29791	2.6523
110013	Pleiochaeta setosa	4.44355	0.0798346
110040	Dothiora maculans	10.4	1.1478
110145	Penicillium sp.	2.86207	0.34
110180	Acremonium sclerotigenum	7.05	0.54

### Sheet: Supp. Table S2
Supplementary Table S2. Number of second-stage juveniles hatched out of three egg masses at different time points.
Isolate/Extract ID	0 dpe			7 dpe			14 dpe			21 dpe			28 dpe			Total
Control	27	±	22	748	±	137	401	±	212	130	±	25	30	±	12	1334.5	±	329
10034	24	±	14	440	±	205	394	±	139	130	±	135	49	±	65	1035.5	±	334
10070	17	±	12	361	±	198	354	±	135	90	±	58	26	±	23	847.25	±	259
110040	10	±	7.1	424	±	223	419	±	48	70	±	101	32	±	57	954.25	±	144
Egg masses were exposed for five days to the extracts redissolved in DMSO: 0.6% Tween 20 or DMSO: 0.6% Tween 20 for controls.
The number of juveniles hatched out of the egg masses was recorded at 0, 7, 14, 21, and 28 days post-exposition (dpe) to extracts.

### Sheet: Supp. Table S3
Supplementary Table S3. GC-MS analysis of the active EtOAc extracts.
No.	Ret. Time	Compound	Spectrum	Extract ID
				10006	10013	10027	10033	10034	10050	10070	110013	110040
1	4260	1,4-Dicyclohexylbutane	83/55/139/82/42/54/41/110/68/138					3.57
2	8514	Duroquinone	121/164/136/53/93/55/91/109/77/39		7.29
3	8829	-	109/179/151/138/53/137/164/69/41/39					7.62
4	10018	2-Fluorobenzoic acid. heptadecyl ester	141/123/43/69/98/85/57/86/41/84							5.2
5	10377	1,3-Dioxolane, 2,2-diethyl-	101/100/57/41/43/44/85/102/55/128					5.64
6	11015	-	69/137/179/101/56/55/41/138/83/42					5.42
7	11105	-	113/102/131/74/57/41/43/84/100/130					4.63
8	11242	Methylcyclodecane	55/69/83/73/70/97/56/43/57/41								2.33
9	11289	-	98/115/55/114/133/128/84/41/97/43					12.87
10	11576	-	70/44/69/168/125/97/41/68/42/140	10.2
11	11579	-	70/44/97/168/125/69/41/68/42/140		3.08
12	11590	-	70/44/125/69/168/97/68/41/42/140			1.18
13	11651	-	143/43/161/71/125/85/107/59/121/95		6.54
14	11797	(3S,6S)-3-Butyl-6-methylpiperazine-2,5-dione	128/44/86/113/70/43/99/98/55/41			3.06		2.62			1.4
15	12116	.ALPHA.-BISABOLOL	109/43/69/82/41/95/81/67/139/55		21.1
16	12398	-	114/110/41/166/85/84/43/70/127/56					1.25
17	12557	-	149/178/66/81/93/150/177/121/179/39					4.7
18	12689	-	69/133/41/67/68/77/106/134/39/53						4.1
19	13362	-	166/69/41/137/140/167/181/39/138/55					2.28
20	13579	-	156/72/113/70/114/86/55/154/126/43			2.72
21	13606	-	70/154/125/41/69/72/55/126/43/68	3.11
22	13836	-	72/152/68/69/86/170/55/41/98/73								1.59
23	14265	CIS,CIS-OCTADECA-9,17-DIENAL	67/81/95/55/96/41/54/79/98/69						1.22
24	14314	Tetradecyl trifluoroacetate	97/83/69/57/55/43/56/70/71/41								5.39
25	14321	1-PENTADECANOL	83/69/57/55/97/43/41/70/56/82	25.62		4.5
26	14349	7-Tetradecenal, (Z)-	55/69/83/41/81/82/67/95/96/79						1.08
27	14371	-	68/152/41/40/67/207/69/208/55/94								5.67
28	14523	-	55/57/83/82/43/125/111/56/69/126							4.36
29	14644	1,4-diaza-2,5-dioxo-3-isobutyl bicyclo[4.3.0]nonane	154/70/86/69/125/41/155/68/153/98								3.24
30	14802	Methyl .gamma.-linolenate	79/67/93/55/91/70/41/57/205/77								1.25
31	14876	2,5-Piperazinedione, 3,6-bis(2-methylpropyl)-	170/86/114/113/140/44/141/43/112/171								1.16
32	14955	-	170/114/113/86/69/55/57/41/97/85								1.69
33	15038	1,4-diaza-2,5-dioxo-3-isobutyl bicyclo[4.3.0]nonane	70/154/125/86/41/124/69/43/68/55								4.55
34	15400	2,10 bisaboladien 1 one	149/150/205/41/223/104/56/93/76/65	3.14		1.62	6.93		6.99	5.12
35	15470	-	43/119/91/145/105/81/69/98/92/161				1.83
36	15497	-	67/93/95/43/119/81/147/121						5
37	15527	-	155/86/68/69/41/44/170/43/70/112					2.99			7.9
38	15532	-	86/152/69/68/154/44/70/155/96/170				3.52
39	15538	-	152/86/68/69/41/44/170/43/55/70			2.61
40	15576	-	152/86/68/123/151/41/69/170/153/67									2.24
41	15617	-	91/42/142/170/261/92/219/65/114/216						13.58
42	15720	-	152/123/154/40/86/57/41/68/153/70									3.18
43	15770	-	86/140/88/152/123/154/70/101/55/41						4.89	4.87
44	15790	-	86/152/70/123/88/41/140/55/68/101				4.11
45	16337	-	206/70/54/150/80/82/122/81/178/41							2.14		2.62
46	16373	-	70/206/54/82/150/80/122/81/41/178				1.96
47	16765	-	91/42/142/170/261/92/219/65/114/43						3.59
48	17186	9-Octadecen-1-ol, (Z)-	82/55/67/81/96/41/95/69/68/83			7.97		14.06	10.37	15.07		16.02
49	17267	-	57/71/85/43/105/119/99/109/81/175									3
50	17275	Pentafluoropropionic acid, heptadecyl ester	43/57/83/97/69/55/41/71/119/111				25.15
51	17279	n-Tetracosanol-1	57/83/97/69/55/43/41/71/56/111	25.85				7.22			11.85
52	17378	1-OCTADECANOL	69/55/57/83/97/43/82/111/56/41			4.06
53	17430	-	70/206/54/82/80/150/41/81/100/122				8.52
54	17466	n-Pentadecanol	70/83/97/69/55/43/111/56/41							18.05
55	17739	10(E),12(Z)-Conjugated linoleic acid	67/81/95/82/68/96/54/41/109/79	7.68	6.26				3.06			1.1
56	17783	n-Pentadecanol	69/55/83/97/57/70/43/41/84/56									2.45
57	17805	HEPTADECENE-(8)-CARBONIC ACID-(1)	55/69/83/97/41/43/57/84/70/98				14.55	0.8	8.44
58	17804	9-Octadecenoic acid	55/69/97/83/41/70/57/81/82/43								2.84
59	17817	6-Octadecenoic acid, (Z)-	55/69/83/97/41/43/57/70/84/98		10.51
60	18005	2-benzyl-3,6-dioxo-5-methylpiperazine	91/127/99/218/44/92/65/71/120/103		6.97	3.36		2.13	7.49
61	18211	Ethyl oleate	55/97/88/69/83/96/101/67/81/98				2.25
62	18341	2-benzyl-3,6-dioxopiperazine	91/204/92/85/65/113/205/161/89/147						2.41
63	18416	-	91/204/170/59/86/85/96/92/55/67								2.23
64	18421	2,5-Piperazinedione, 3-(phenylmethyl)-	91/204/85/92/65/59/113/95/55/96					2.06				2.73
65	18453	2,5-Piperazinedione, 3,6-bis(2-methylpropyl)-	170/86/55/68/140/141/69/171/41/112				6.15					1.53
66	18497	-	207/69/40/65/92/204/170/281/95/101						1.35
67	18598	-	71/57/170/43/85/40/41/113/55/44						1.81
68	18628	-	143/130/57/71/43/85/99/77/144/202		4.28
69	19466	Tributyl acetylcitrate	185/129/259/43/57/157/41/139/186/213	2.38	2.01		2.13		1.27	1.21		0.77
70	20578	-	91/204/113/141/85/169/92/86/120/260			4.61
71	20633	-	99/239/44/55/40/71/43/83/41/57	2.75
72	20715	OLEOAMIDE	59/72/55/126/41/69/43/112/98/60								5.58
73	21362	-	108/107/189/93/105/91/262/147/121/69							4.45
74	21462	-	108/91/86/344/77/154/82/95/44/93							1.28
75	21609	-	91/68/242/231/141/215/214/69/120/152								1.49
76	22318	11-Methyltricosane	57/71/85/43/113/99/69/83/127/55						1.07
77	23430	-	219/203/191/57/206/424/197/353/368/297				1.97
78	23476	Hexatriacontane	57/71/85/43/99/113/127/83/70/55							2.38
79	24026	-	189/148/42/92/161/91/120/65/119/190			6.99
80	23469	n-Hexatriacontane	57/71/85/43/99/113/55/127/97/69									2.4
81	25129	-	154/70/107/112/149/261/83/71/167/77									5.51
82	25154	-	154/107/70/112/149/77/260/261/167/155						4.09		3.5
83	25149	-	154/107/70/77/41/155/108/112/260/68					2.54
84	25155	-	154/107/70/108/155/77/41/43/112/260			2.82
85	25821	2,5-Piperazinedione, 3,6-bis(phenylmethyl)-	91/203/175/294/120/92/65/103/130/77			1.68
86	25843	-	196/141/169/140/197/216/187/170/215/43									9.91
87	26132	-	107/69/114/41/220/67/108/53/77/221			1.16
88	27422	-	43/191/173/159/161/55/147/121/133/175			3.54
89	27836	-	145/81/95/275/121/93/159/79/396/160								0.93
90	27972	Hexatriacontane	57/71/85/43/99/127/113/55/41/83							1.12
91	27995	11-Methyltricosane	57/71/85/43/99/113/127/55/41/69				1.72		1.54
92	27996	n-Hexatriacontane	57/71/85/43/99/113/55/40/97/69					0.51			1.27
93	29225	-	396/105/57/91/95/81/93/55/213/109		1.89				1.28		1.15
94	29385	-	71/85/57/135/43/69/394/143/83/99						4.56
95	29397	-	57/71/85/43/135/81/143/99/55/394							4.91
96	29420	-	57/71/85/43/135/143/81/95/69/394		12.59
97	29425	-	57/71/85/43/135/81/143/394/55/69				6.12
98	29426	-	57/71/135/85/394/143/43/81/69/95								6.06
99	29426	-	57/71/85/43/135/143/55/99/69/97					2.41
100	29762	-	147/396/81/145/105/91/95/43/107/255	4.64	3.72	1.21	2.91	0.7	3.17	2.71	4.06	1.28
101	29944	-	107/233/245/186/69/41/361/42/293/217			7.07
102	30296	-	107/245/233/186/69/41/361/42/217/293			12.84
103	30830	-	43/229/191/119/107/121/159/133/173/69			3.96
104	31070	-	57/71/85/43/99/55/97/69/83/113		1.78
105	32044	-	58/114/414/116/131/188/216/132/207/86							2.3
106	32734	-	239/57/43/55/85/96/71/58/59/69									1
107	32994	n-Hexatriacontane	57/71/85/43/99/113/97/55/83/127									1.52
108	34237	-	207/133/55/95/145/40/93/96/109/97					2.22
109	34297	-	207/40/107/96/95/93/79/160/145/208					2.28
110	34385	-	107/213/95/81/105/145/414/255/329/159								8.79
111	34528	-	57/43/55/97/71/257/83/69/81/85									11.99
112	34556	-	97/55/57/207/83/257/71/85/283							6.28
113	34705	-	207/40/281/253/95/330/131/177/229/197							6.49
114	35338	-	57/268/71/85/69/207/43/99/55/267									2.34
115	36186	-	174/410/159/175/161/81/187/207/43/173								1.39	1.21
116	36390	-	120/72/147/203/96/378/281/207/91/71								1.42
117	37884	Nonacosan-14-one	71/57/239/267/43/85/97/96/83/58									1.14

### Sheet: Supp. Table S4
Supplementary Table S4. LC-MS analysis of the active EtOAc extracts.
No.	Retention time (min)	Adduct form	O mass	P mass	Extract ID
					10006	10013	10027	10033	10034	10050	10070	110013	110040
118	3.25		140	139								6.84
119	3.46		110	109		5.98		4.77	4.03		3.94
120	3.48		251	250	2.54		7.34
121	3.53		152	151						6.44
122	3.79		179	178								7.46
123	3.81		185	184						4.18	5.45		9.08
124	3.84		155	154				7.87	5.56
125	3.88		199	198			6.02						3.95
126	3.95		127	126		6.64							1.67
127	4.13		169	168						4.21	5.88		4.87
128	4.47	[M+H]+	268	267		4.25
129	5.22	[M+H]+	180 359	179 358								17.61
130	5.99	[M+H]+	197	196	3.07	9.54	5.15	9.59	9.41	5.21	7.51	3.4	5.23
131	6.49	[M+H]+	186	185								5.16
132	6.77	[M+H]+	227	226		2.46	1.59	1.77	6.78	2.83	2.54	2.22	5.58
133	7.56		209	208								1.73	5.14
134	9.0-9.85	[M+H]+	211	210	11.46	43.52	35.81	42.24	41.78	18.72	35.61	18.62	8.67
135	10.8	[M+H]+	172	171								6.77
136	11.3-12.6	[M+H]+	245	244	5.54	19.29	13.13	20.63	21.61	14.75	16.52	9.69	5.18
137	17.11	[M+H]+	181	180		5	2.58
138	26.84	[M+H]+	390	389	14.84
139	27.91	[M+H]+	223	222	2.11	2.55		7.39	1.6	1.1	1.81	0.67	3.05
140	28.87	[M+H]+	259	258							5.57
141	36.66	[M+H]+	205	204			4.35
142	36.80-37.4		361	360	13.51
143	39.1	[M+H]+	230	229			2.2			0.9			6.33
144	40.87		353	352									7.14
